# ASO-mediated knockdown of GPNMB in mutant-*GRN* and *Grn*-deficient peripheral myeloid cells disrupts lysosomal function and immune responses

**DOI:** 10.1101/2024.07.22.604676

**Authors:** Rebecca L. Wallings, Drew A. Gillett, Hannah A. Staley, Savanna Mahn, Julian Mark, Noelle Neighbarger, Holly Kordasiewicz, Warren D. Hirst, Malú Gámez Tansey

**Author notes:** DaCapo Brainscience, 700 Main Street, Cambridge, 02139, MA, USA.

## Abstract

**Background:** Increases in GPNMB are detectable in FTD-*GRN* cerebrospinal fluid (CSF) and post-mortem brain, and brains of aged *Grn*-deficient mice. Although no upregulation of GPNMB is observed in the brains of young *Grn*-deficient mice, peripheral immune cells of these mice do exhibit this increase in GPNMB. Importantly, the functional significance of GPNMB upregulation in progranulin-deficient states is currently unknown. Given that GPNMB has been discussed as a potential therapeutic target in *GRN*-mediated neurodegeneration, it is vital for the field to determine what the normal function of GPNMB is in the immune system, and whether targeting GPNMB will elicit beneficial or deleterious effects.

**Methods:** The effects of GPNMB knock-down via antisense oligonucleotide (ASO) were assessed in peripheral blood mononuclear cells (PBMCs) from 25 neurologically healthy controls (NHCs) and age- and sex-matched FTD-*GRN* patients, as well as peritoneal macrophages (pMacs) from progranulin-deficient (*Grn*^-/-^) and B6 mice. Lysosomal function, antigen presentation and MHC-II processing and recycling were assessed, as well as cytokine release and transcription.

**Results:** We demonstrate here that ASO-mediated knockdown of GPNMB increases lysosomal burden and cytokine secretion in FTD-GRN carrier and neurologically healthy controls (NHCs) monocytes. ASO-mediated knockdown of GPNMB in *Grn*-deficient macrophages decreased lysosomal pan-cathepsin activity and protein degradation. In addition, ASO-mediated knockdown of GPNMB increased MHC-II surface expression, which was driven by decreased MHC-II uptake and recycling, in macrophages from *Grn*-deficient females. Finally, ASO-mediated knockdown of GPNMB dysregulated IFNγ-stimulated cytokine transcription and secretion by mouse macrophages due to the absence of regulatory actions of the GPNMB extracellular fragment (ECF).

**Conclusions:** Our data herein reveals that GPNMB has a regulatory effect on multiple immune effector functions, including capping inflammation and immune responses in myeloid cells via secretion of its ECF. Therefore, in progranulin-deficient states, the drastic upregulation in GPNMB transcript and protein may represent a compensatory mechanism to preserve lysosomal function in myeloid cells. These novel findings indicate that targeted depletion in FTD-*GRN* would not be a rational therapeutic strategy because it is likely to dysregulate important immune cell effector functions.
