## Supplementary file 1 for "ASO-mediated knockdown of GPNMB in mutant-*GRN* and *Grn*-deficient peripheral myeloid cells disrupts lysosomal function and immune responses"

### Sheet: patient demographics
SAMPLEID	SMS_SUBJECT_ID	CLINICAL_EVENT	GENETIC_STATUS	SEX	RACE	HISPANIC_V3	AGE_AT_VISIT_RNG	AGE_AT_ONSET_RNG	PRIM_CLIN_PHENO
376872	ST-20000264	Cycle 1 - Blood	GRN	F	White	0	65-69	60-64	Behavioral variant frontotemporal dementia
402891	ST-20000270	Cycle 1 - Blood	GRN	F	White	0	60-64	55-59	Behavioral variant frontotemporal dementia
427101	ST-20000275	Cycle 1 - Blood	GRN	F	White	0	70-74	65-69	Primary progressive aphasia - agrammatic/nonfluent variant subtype
3032255	ST-20000274	Cycle 2 - Blood	GRN	F	White	0	65-69	65-69	Corticobasal syndrome - typical or variant
3136070	ST-20000306	Cycle 1 - Blood	GRN	F	White	0	60-64	60-64	Primary progressive aphasia - agrammatic/nonfluent variant subtype
3232475	ST-20000616	Cycle 1 - Blood	GRN	F	White	0	70-74	65-69	Behavioral variant frontotemporal dementia
3281925	ST-20000284	Cycle 2 - Blood	GRN	F	White	0	65-69	60-64	Alzheimer's disease dementia
3619535	ST-20000304	Cycle 2 - Blood	GRN	F	White	0	65-69	60-64	Primary progressive aphasia - logopenic variant subtype
3679411	ST-20000809	Cycle 1 - Blood	GRN	F	White	0	75-79	70-74	Behavioral variant frontotemporal dementia
3712897	ST-20000286	Cycle 3 - Blood	GRN	F	White	0	80+	50-54	Behavioral variant frontotemporal dementia
3734168	ST-20000913	Cycle 1 - Blood	GRN	F	White	0	60-64	60-64	Behavioral variant frontotemporal dementia
4180965	ST-20001142	Cycle 1 - Blood	GRN	F	White	0	70-74	60-64	Behavioral variant frontotemporal dementia
4218037	ST-20001165	Cycle 1 - Blood	GRN	F	White	0	50-54	45-49	Behavioral variant frontotemporal dementia
6144794	ST-20000294	Cycle 3 - Blood	GRN	F	White	0	75-79	70-74	MCI - behavior
424073	ST-20000268	Cycle 1 - Blood	GRN	M	White	0	45-49	40-44	Corticobasal syndrome - typical or variant
3135633	ST-20000287	Cycle 2 - Blood	GRN	M	White	0	50-54	50-54	MCI - behavior
3346699	ST-20000259	Cycle 3 - Blood	GRN	M	White	0	70-74	65-69	Behavioral variant frontotemporal dementia
3392229	ST-20000386	Cycle 1 - Blood	GRN	M	White	0	75-79	70-74	Primary progressive aphasia - agrammatic/nonfluent variant subtype
3449440	ST-20000712	Cycle 1 - Blood	GRN	M	White	0	65-69	65-69	Corticobasal syndrome - typical or variant
3602255	ST-20000299	Cycle 2 - Blood	GRN	M	White	0	65-69	60-64	Alzheimer's disease dementia
3730377	ST-20000935	Cycle 1 - Blood	GRN	M	White	0	55-59	50-54	Behavioral variant frontotemporal dementia
3938797	ST-20000993	Cycle 1 - Blood	GRN	M	White	0	55-59	50-54	Behavioral variant frontotemporal dementia
5178978	ST-20000310	Cycle 4 - Blood	GRN	M	White	0	50-54	45-49	Behavioral variant frontotemporal dementia
5396704	ST-20001508	Cycle 1 - Blood	GRN	M	White	0	65-69	60-64	Behavioral variant frontotemporal dementia
5607473	ST-20001564	Cycle 1 - Blood	GRN	M	White	0	60-64	55-59	Corticobasal syndrome - typical or variant
402287	ST-20000110	Cycle 1 - Blood	NONE-Clinical genetic testing completed and no mutation identified	F	White	0	65-69		Clinically normal
447018	ST-20000333	Cycle 1 - Blood	NONE-Clinical genetic testing completed and no mutation identified	F	White	0	65-69		Clinically normal
950820	ST-20000332	Cycle 1 - Blood	NONE-Clinical genetic testing completed and no mutation identified	F	White	0	60-64		Clinically normal
969782	ST-20000335	Cycle 1 - Blood	NONE-Clinical genetic testing completed and no mutation identified	F	White	0	60-64		Clinically normal
1005962	ST-20000337	Cycle 1 - Blood	NONE-Clinical genetic testing completed and no mutation identified	F	White	0	60-64		Clinically normal
1174467	ST-20000121	Cycle 1 - Blood	NONE-Clinical genetic testing completed and no mutation identified	F	White	0	60-64		Clinically normal
1181661	ST-20000122	Cycle 1 - Blood	NONE-Clinical genetic testing completed and no mutation identified	F	Unknown	0	45-49		Clinically normal
1187276	ST-20000120	Cycle 1 - Blood	NONE-Clinical genetic testing completed and no mutation identified	F	White	0	60-64		Clinically normal
2310048	ST-20000366	Cycle 1 - Blood	NONE-Clinical genetic testing completed and no mutation identified	F	White	0	70-74		Clinically normal
2939838	ST-20000345	Cycle 1 - Blood	NONE-Clinical genetic testing completed and no mutation identified	F	White	0	50-54		Clinically normal
3338732	ST-20000676	Cycle 1 - Blood	NONE-Clinical genetic testing completed and no mutation identified	F	White	0	70-74		Clinically normal
3393591	ST-20000860	Cycle 1 - Blood	NONE-Clinical genetic testing completed and no mutation identified	F	White	0	55-59		Clinically normal
3443753	ST-20000864	Cycle 1 - Blood	NONE-Clinical genetic testing completed and no mutation identified	F	White	0	65-69		Clinically normal
3449467	ST-20000874	Cycle 1 - Blood	NONE-Clinical genetic testing completed and no mutation identified	F	White	0	65-69		Clinically normal
3701331	ST-20000931	Cycle 1 - Blood	NONE-Clinical genetic testing completed and no mutation identified	F	White	0	70-74		Clinically normal
4616570	ST-20001366	Cycle 1 - Blood	NONE-Clinical genetic testing completed and no mutation identified	F	White	0	75-79		Clinically normal
5042138	ST-20001466	Cycle 1 - Blood	NONE-Clinical genetic testing completed and no mutation identified	F	White	0	65-69		Clinically normal
5420121	ST-20001511	Cycle 1 - Blood	NONE-Clinical genetic testing completed and no mutation identified	F	White	0	65-69		Clinically normal
466328	ST-20000327	Cycle 1 - Blood	NONE-Clinical genetic testing completed and no mutation identified	M	White	0	80+		Clinically normal
1121940	ST-20000361	Cycle 1 - Blood	NONE-Clinical genetic testing completed and no mutation identified	M	White	0	75-79		Clinically normal
2929388	ST-20000842	Cycle 1 - Blood	NONE-Clinical genetic testing completed and no mutation identified	M	White	0	70-74		Clinically normal
3128583	ST-20000309	Cycle 1 - Blood	NONE-Clinical genetic testing completed and no mutation identified	M	White	0	50-54		Clinically normal
3444687	ST-20000863	Cycle 1 - Blood	NONE-Clinical genetic testing completed and no mutation identified	M	White	0	65-69		Clinically normal
3444705	ST-20000865	Cycle 1 - Blood	NONE-Clinical genetic testing completed and no mutation identified	M	White	0	65-69		Clinically normal
3851169	ST-20001007	Cycle 1 - Blood	NONE-Clinical genetic testing completed and no mutation identified	M	Asian	0	75-79		Clinically normal
